# OMICON: a community resource for studying gene coexpression networks in normal and neoplastic human brain samples

**DOI:** 10.64898/2026.08.25.747141

**Authors:** Rebecca Eliscu, Gugene Kang, Patrick G. Schupp, Daniel J. Brody, Nirmal Hariharan, Shawn Shamsian, Michael C. Oldham

## Abstract

Genome-wide coexpression analysis of intact tissue samples is a powerful approach for identifying reproducible signatures of cell types and states, since it can survey vast numbers of individuals, cells, and transcripts. However, it can be difficult to optimize gene coexpression network construction and compare results from independent analyses. To address these challenges, we developed OMICON (theomicon.ucsf.edu) for research on human brain gene coexpression networks. OMICON contains gene expression data from >17K normal and neoplastic human brain samples with standardized metadata. Systematic analysis of independent datasets identified >250K gene coexpression modules, which were characterized and compared via enrichment analysis with >40K gene sets. All modules are discoverable via an advanced search engine that can filter by genes, metadata, and enrichment results. Analyses can also be browsed with an interactive workflow visualization tool, and users can communicate within OMICON using @mention functionality to support communal research on human brain gene coexpression networks.
