## Supplementary material for "OMICON: a community resource for studying gene coexpression networks in normal and neoplastic human brain samples": Table S1

### Sheet: Table S1
TABLE S1 | SOURCES OF GENE EXPRESSION DATA IN OMICON (theomicon.ucsf.edu)
Data Source	OMICON ID	PubMed ID(s)	Repository	Accession ID	Number of Samples
Allen Brain Insitute	OMICON.DC.001445	22996553	ABI	NA	3946
Aubry 2015 E-MTAB-5092	OMICON.DC.001401	25940437, 28049185	ArrayExpress	E-MTAB-5092	37
Berchtold 2008 GSE11882	OMICON.DC.001406	23273601, 24268883, 18832152, 23999428, 22824372, 29207277, 23206327	GEO	GSE11882	173
CGGA	OMICON.DC.001394	25135958, 25031032, 30366279, 27564467, 28838912, 28291232	CGGA	NA	1220
CPTAC RNA-seq	OMICON.DC.001395	33577785	CPTAC	NA	108
Donson 2012 GSE33331	OMICON.DC.001414	22802421	GEO	GSE33331	26
Ducray 2010 E-TABM-898	OMICON.DC.001403	20822523	ArrayExpress	E-TABM-898	56
Erdem-Eraslan 2012 GSE43388	OMICON.DC.001420	23269986, 24553142	GEO	GSE43388	140
Etcheverry 2010 GSE22866	OMICON.DC.001410	21156036	GEO	GSE22866	46
Feng 2017 GSE83300	OMICON.DC.001433	28761058	GEO	GSE83300	50
Freije 2004 GSE4412	OMICON.DC.001421	15374961	GEO	GSE4412	170
French 2007 GSE9385	OMICON.DC.001435	17575129	GEO	GSE9385	55
Gabrusiewicz 2016 GSE77530	OMICON.DC.001432	26973881	GEO	GSE77530	32
Garcia 2012 GSE24072	OMICON.DC.001411	22864683	GEO	GSE24072	32
Gleize 2015 E-MTAB-2358	OMICON.DC.001398	26017892	ArrayExpress	E-MTAB-2358	30
Gravendeel 2009 GSE16011	OMICON.DC.001442	19920198	GEO	GSE16011	284
Grzmil 2011 GSE15824	OMICON.DC.001407	21406405	GEO	GSE15824	45
GTEx	OMICON.DC.001436	23715323	GTEx	NA	2642
Gusev 2018 GSE108476	OMICON.DC.001443	30106394, 19208739	GEO	GSE108476	550
Hernandez 2012 GSE36192	OMICON.DC.001439	21292315, 22433082, 24264146, 20485568	GEO	GSE36192	911
Hodges 2006 GSE3790	OMICON.DC.001415	16623940, 16467349	GEO	GSE3790	201
IvyGAP 2017 GSE107559	OMICON.DC.001404	29748285	IvyGAP	GSE107559	270
Jeanmougin 2020 GSE111260	OMICON.DC.001405	32171051	GEO	GSE111260	70
Joy 2014 GSE61335	OMICON.DC.001427	24984002	GEO	GSE61335	124
Jungk 2016 GSE83537	OMICON.DC.001440	27782828	GEO	GSE83537	36
Kamoun 2016 E-MTAB-3892	OMICON.DC.001400	27090007	ArrayExpress	E-MTAB-3892	179
Kang 2011 GSE25219	OMICON.DC.001448	24267886, 26428952, 22031440	GEO	GSE25219	634
Kawaguchi 2013 GSE43378	OMICON.DC.001419	23745793	GEO	GSE43378	50
Kwon 2015 GSE62153	OMICON.DC.001429	26466313	GEO	GSE62153	43
Labreche 2015 E-MTAB-2768	OMICON.DC.001399	26068201	ArrayExpress	E-MTAB-2768	71
Laffaire 2014 E-MTAB-951	OMICON.DC.001402	24804210	ArrayExpress	E-MTAB-951	23
Li 2013 GSE45642	OMICON.DC.001422	23671070	GEO	GSE45642	670
Lu 2012 E-MEXP-3239	OMICON.DC.001396	22343901	ArrayExpress	E-MEXP-3239	41
Murat 2008 GSE7696	OMICON.DC.001431	18565887, 21642372, 37491696	GEO	GSE7696	84
Petalidis 2008 GSE1993	OMICON.DC.001409	18445660	GEO	GSE1993	65
Phillips 2006 GSE4271	OMICON.DC.001416	20068170, 21559523, 16530701	GEO	GSE4271	200
Reifenberger 2014 GSE53733	OMICON.DC.001426	24615357	GEO	GSE53733	70
Sottoriva 2013 E-MTAB-1129	OMICON.DC.001397	23412337, 25406193	ArrayExpress	E-MTAB-1129]	69
Sun 2006 GSE4290	OMICON.DC.001417	16616334	GEO	GSE4290	180
TCGA GBM	OMICON.DC.001441	18772890, 26824661, 20129251, 24120142, 23977046	TCGA	NA	1339
TCGA LGG	OMICON.DC.001444	26061751, 26824661, 23977046, 20399149	TCGA	NA	530
Trabzuni 2013 GSE46706	OMICON.DC.001437	24264146, 23967090, 26728570, 24519379, 25174004	GEO	GSE46706	1231
Tso 2006 GSE5107	OMICON.DC.001425	16397228, 16966431	GEO	GSE5107	83
Turcan 2012 GSE30336	OMICON.DC.001413	27165745, 22343889	GEO	GSE30336	52
Turkheimer 2006 GSE2817	OMICON.DC.001412	17140431	GEO	GSE2817	30
Vital 2010 GSE43289	OMICON.DC.001418	20484145	GEO	GSE43289	40
Walsh 2015 GSE51062	OMICON.DC.001424	25934697	GEO	GSE51062	52
Weller 2015 GSE61374	OMICON.DC.001428	25783747	GEO	GSE61374	137
Yu 2016 GSE74187	OMICON.DC.001430	26895104	GEO	GSE74187	60
