## Supplementary material for "OMICON: a community resource for studying gene coexpression networks in normal and neoplastic human brain samples": Table S2

### Sheet: LEGEND
TABLE S2 | STANDARDIZED ATTRIBUTES IN OMICON (theomicon.ucsf.edu)
Each tab lists the standardized attributes for each object in OMICON.

### Sheet: Data Collection Attributes
Attribute	Attribute Type	Enumerated Values	Example	Required?	UI Screen Section	Description
Title	String	Not applicable	Vital 2010 GSE43289	Yes	Data Collection Attributes	Convention: LAST NAME FIRST AUTHOR<sp>YEAR PUBLISHED<sp>ACCESSION ID
Omicon ID	String	Not applicable	OMICON.DC.00001	Yes	Data Collection Attributes	Omicon DC folder ID
Date Created	Date	Not applicable	2021-01-25	Yes	Data Collection Attributes	Date of DC creation in the Omicon
Description	String	Not applicable	Identification of differentially regulated splice variants and novel exons in glial brain tumors using exon arrays	Yes	Data Collection Attributes	Convention (if GEO): R_GEO_object@experimentData@title
Number of Samples	Numeric (integer)	Not applicable	40	Yes	Data Collection Attributes	Total number of samples in the data collection
Number of Individuals	Numeric (integer)	Not applicable	40	Yes	Data Collection Attributes	Total number of unique individuals in the data collection
Owner(s)	Enumeration	Individual names	Michael Oldham	Yes	Data Collection Attributes	Person who created DC record in the Omicon
Availability	Enumeration	1) Lab (default); 2) Private; 3) Public	Lab	Yes	Data Collection Attributes	Sets accessibility of folder to different user groups.
Owner History	Enumeration / dates	As above, with dates	Michael Oldham Since 01/01/20 Patrick Schupp Since 07/01/20	Yes	Data Collection Attributes	People who have owned the DC and time frames
Notes	String	Not applicable	Datasets 1 and 2 represent different RDP methods	No	Data Collection Attributes	Owner's notes (if any) on DC at time of initial upload
The following data collection screen section ("Datasets") will pull information for all datasets associated with a data collection:
Omicon ID	String	Not applicable	OMICON.DS.00001	See Dataset Attrs	Datasets	See Dataset Attributes tab
Accession ID	String	Not applicable	GSE43289	See Dataset Attrs	Datasets	See Dataset Attributes tab
PubMed ID(s)	Numeric (integer)	Not applicable	20484145	See Dataset Attrs	Datasets	See Dataset Attributes tab
Analyte	Enumeration	See Dataset Attrs	mRNA	See Dataset Attrs	Datasets	See Dataset Attributes tab
Platform	Enumeration	See Dataset Attrs	Affymetrix HGU133 Plus 2.0	See Dataset Attrs	Datasets	See Dataset Attributes tab
Transformations	String	1) EXT; 2) RDP; 3) OR; 4) QN; 5) BC; NOTE: CAN HAVE MULTIPLE SELECTIONS	EXT RDP OR QN BC	No	Datasets	See Dataset Attributes tab
Number of Samples	Numeric (integer)	Not applicable	180	See Dataset Attrs	Datasets	See Dataset Attributes tab
Number of Individuals	Numeric (integer)	Not applicable	180	See Dataset Attrs	Datasets	See Dataset Attributes tab
The following data collection screen section ("Sample Attributes") will pull information for all samples associated with a data collection:
All Sample Attributes	Mixed	See Sample Attributes tab	Colored rectangle solution	Mixed	Sample Attributes	See Sample Attributes tab

### Sheet: Dataset Attributes
Attribute	Attribute Type	Enumerated Values	Example	Required?	UI Screen Section	Description
Title	String	Not applicable	Sun 2006 GSE4290	Yes	Dataset Attributes	Convention: LAST NAME FIRST AUTHOR<sp>YEAR PUBLISHED<sp>ACCESSION ID
Version	String	Not applicable	A.1	Yes	Dataset Attributes	Version of Dataset (see Version naming convention in "UCSF - Omicon Data-Code Network Layout - 2021.pptx")
Data Collection	String	Not applicable	OMICON.DC.00001	Yes	Dataset Attributes	Data Collection Omicon ID
Description	String	Not applicable	Identification of differentially regulated splice variants and novel exons in glial brain tumors using exon arrays	Yes	Dataset Attributes	Convention (if GEO): R_GEO_object@experimentData@title
Date Created	Date	Not applicable	2021-01-25	Yes	Dataset Attributes	Date of DS creation in the Omicon
Omicon ID	String	Not applicable	OMICON.DS.00001	Yes	Dataset Attributes	Omicon DS folder ID
Source	Enumeration	1) GEO; 2) ArrayExpress; 3) SRA; 4) Oldham lab; 5) Other	GEO	Yes	Dataset Attributes	The source of the dataset (e.g. external repository)
Accession ID	String	Not applicable	GSE4290	No	Dataset Attributes	Accession IDs associated with DS; clicking opens new browser window (see example)
BioProject ID	String	Not applicable	PRJNA185282	No	Dataset Attributes	BioProject ID associated with DS; clicking opens new browser window (see example)
PubMed ID(s)	Numeric (integer)	Not applicable	16616334	No	Dataset Attributes	PubMed IDs associated with DS; clicking opens new browser window (see example)
Raw Data Location	String (URL or folder/file path)	Not applicable	https://www.ncbi.nlm.nih.gov/geo/download/?acc=GSE9385&format=file	No	Dataset Attributes	Location of raw data for dataset
Macromolecule	Enumeration	1) RNA; 2) DNA; 3) Protein; 4) Lipid	RNA	Yes	Dataset Attributes	The macromolecule being analyzed
Analyte	Enumeration	1) Total RNA; 2) mRNA; 3) lncRNA; 4) miRNA; 5) rRNA; 6) Exome; 7) Amplicon; 8) SNP; 9) Methylation; 10) ChIP-seq	mRNA	Yes	Dataset Attributes	The molecular species being analyzed
Technology	Enumeration	1) Microarray; 2) Sequencer; 3) Mass spectrometer	Microarray	Yes	Dataset Attributes	The technology type used to quantify analyte abundance
Platform	Enumeration	1) Affymetrix HGU95A; 2) Affymetrix HGU95B; 3) Affymetrix HGU95Av2; 4) Affymetrix U133A; 5) Affymetrix U133B; 6) Affymetrix U133A 2.0; 7) Affymetrix U133 Plus 2.0; 8) Affymetrix Human Exon 1.0 ST (Probe Set version); 9) Affymetrix Human Gene 1.0 ST (Probe Set version); 10) Affymetrix Human Gene 1.1 ST; 11) Affymetrix Human Gene 2.0 ST; 12) Affymetrix Human Gene 2.1 ST; 13) Affymetrix Human Transc…	Affymetrix U133 Plus 2.0	Yes	Dataset Attributes	The technology platform used to quantify analyte abundance
Unique Identifier	Enumeration	1) ENSEMBL; 2) ENSEMBLPROT; 3) ENSEMBLTRANS; 4) ENTREZID; 5) PROBEID; 6) PROBEID2; 7) REFSEQ; 8) SYMBOL; 9) UNIPROT	PROBEID	Yes	Dataset Attributes	Name of the molecular identifier that uniquely identifies the features (rows) in the dataset
Mapping Tables	Enumeration	1) hgu95a; 2) hgu95b; 3) hgu95av2; 4) hgu133a; 5) hgu133b; 6) hgu133a2; 7) hgu133plus2; 8) huex10stprobeset; 9) huex10sttranscriptcluster; 10) hugene10stprobeset; 11) hugene10sttranscriptcluster; 12) agilentg4502a7; 13) hgug4112a; 14) hgug4845a; 15) illuminaHumanv3; 16) illuminaHumanv4; 17) hgug4112a_Feature_Number	hgu133plus2	Yes	Dataset Attributes	Collection of mapping tables between key (unique identifier) and value (other identifier, e.g. from another external database). Note that each enumerated value refers to a group of mapping tables. For example, hgu133plus2 consists of 27 mapping tables + sessionInfo
Transformations	String	1) EXT; 2) RDP; 3) OR; 4) QN; 5) BC NOTE: CAN HAVE MULTIPLE SELECTIONS	EXT RDP OR QN BC	No	Dataset Attributes	The type(s) of data transformations that have been applied to the dataset, if known. Transformations are abbreviated and separated by white space, e.g.: EXT RDP OR QN BC, where EXT = external, RDP = raw data processing, OR = outlier removal, QN = quantile normalization, and BC = batch correction
Quantification Scale	Enumeration	1) Continuous (linear); 2) Continuous (log2); 3) Expected counts (linear); 4) Expected counts (log2); 5) FPKM; 6) FPKM-UQ; 7) Integer counts (linear); 8) Integer counts (log2); 9) RPKM; 10) TPM	Continuous (log2)	Yes	Dataset Attributes	The scale on which the analyte data have been quantified
Number of Features	Numeric (integer)	Not applicable	42548	Yes	Dataset Attributes	The total number of analyte features in the dataset
Number of Samples	Numeric (integer)	Not applicable	40	Yes	Dataset Attributes	The total number of biological samples in the dataset
Number of Individuals	Numeric (integer)	Not applicable	40	Yes	Dataset Attributes	The total number of unique individuals in the dataset
Owner(s)	Enumeration	Individual names	Michael Oldham	Yes	Dataset Attributes	Person who created DS record in the Omicon
Analyst(s)	Enumeration	Individual names	Patrick Schupp	Yes	Dataset Attributes	Person who produced the analyte matrix
Availability	Enumeration	1) Lab (default); 2) Private; 3) Public	Lab	Yes	Dataset Attributes	Sets accessibility of folder to different user groups
Owner History	Enumeration / dates	As above, with dates	Michael Oldham Since 01/01/20 Patrick Schupp Since 07/01/20	Yes	Dataset Attributes	People who have owned the DS and time frames
Notes	String	Not applicable	Lorem ipsum dolores est	No	Dataset Attributes	Any additional notes on the dataset
Library Prep	Enumeration	1) Illumina Tru Seq RNA; 2) Illumina Tru Seq RNA v2; 3) Illumina TruSeq Stranded Total RNA Library Prep Kit with Ribo-Zero Gold; 4) Takara SMARTer Ultra Low Input RNA Kit for Illumina Sequencing - HV; 5) Custom	Illumina Tru Seq RNA	No	Dataset Attributes	For sequencing data, the kit that was used to prepare sequencing libraries
Selection Method	Enumeration	1) Poly-A selection; 2) Poly-A selection + random primers; 3) rRNA depletion	Poly-A selection	No	Dataset Attributes	For RNA sequencing data, the method used to select for certain kinds of RNA
ERCC Controls Used	Boolean	1) Y; 2) N	Y	No	Dataset Attributes	For RNA-sequencing data, whether ERCC spike-in controls were used
Fragmentation Method	Enumeration	1) Enzymatic; 2) Heat; 3) Sonication	Enzymatic	No	Dataset Attributes	For sequencing data, how nucleic acids were fragmented
Adapter Addition Method	Enumeration	1) Ligation; 2) Transposase	Transposase	No	Dataset Attributes	For sequencing data, how adapters were added
UMIs Used	Boolean	1) Y; 2) N	Y	No	Dataset Attributes	For sequencing data, whether UMIs were used
Strandedness	Enumeration	1) Stranded; 2) Unstranded	Y	No	Dataset Attributes	For sequencing data, whether sequencing was stranded or unstranded
End Capture Method	Enumeration	1) 5'; 2) 3'; 3) Full length	5'	No	Dataset Attributes	For sequencing data, whether sequencing proceeded from the 5' end, 3' end, or was full length
Amplification Method	Enumeration	1) Nick translation; 2) PCR	PCR	No	Dataset Attributes	For sequencing data, the method used to amplify nucleic acids
Number of PCR Cycles	Numeric (integer)	Not applicable	12	No	Dataset Attributes	For sequencing data; refers to highest number of PCR cycles if multiple were performed
Library Layout	Enumeration	1) Single-end; 2) Paired-end	Paired-end	No	Dataset Attributes	For sequencing data, was it paired-end or single-end?
Read 1 Length	Numeric (integer)	Not applicable	48	No	Dataset Attributes	For sequencing data, the length of read 1
Read 2 Length	Numeric (integer)	Not applicable	48	No	Dataset Attributes	For sequencing data, the length of read 2
Multiplexed	Boolean	1) Y; 2) N	Y	No	Dataset Attributes	For sequencing data, whether samples were multiplexed
Samples per Lane	Numeric (integer or decimal)	Not applicable	2	No	Dataset Attributes	For sequencing data, the number of samples analyzed per lane on the sequencing instrument
Alignment Tool	Enumeration	1) BWA; 2) Bowtie; 3) RSEM; 4) STAR; 5) Tophat	STAR	No	Dataset Attributes	For sequencing data, which tool was used to perform read alignment
Alignment Tool Version	String	Not applicable	2.8.1	No	Dataset Attributes	For sequencing data, which version of the read alignment tool was used
Reference Build	Enumeration	1) GRCh37; 2) GRCh38	GRCh38	No	Dataset Attributes	For sequencing data, which reference build was used for alignment
Reference Annotation Source	String	Not applicable	https://www.gencodegenes.org/human/	No	Dataset Attributes	For sequencing data, what is the source of the reference annotation?
Read Quantification Tool	Enumeration	1) featureCounts; 2) HTSeq; 3) RSEM; 4) Salmon; 5) RSEQtools	HTSeq	No	Dataset Attributes	For sequencing data, which tool was used for read quantification
Read Quantification Tool Version	String	Not applicable	2.1.3a	No	Dataset Attributes	For sequencing data, which version of the read quantification tool was used?
The following dataset screen section ("Sample Attributes") will pull information for all samples associated with a dataset:
All Sample Attributes	Mixed	See Sample Attributes tab	Colored rectangle solution	Mixed	Sample Attributes	See Sample Attributes tab

### Sheet: Sample Attributes
Attribute	Attribute Type	Enumerated Values	Example(s)	Required?	Description
Organism	Enumeration	http://bioportal.bioontology.org/ontologies/NCBITAXON	Homo sapiens	Yes	Species (latin name) from NCBITAXON ontology
NCBITAXON ID	Enumeration	http://bioportal.bioontology.org/ontologies/NCBITAXON/?p=classes	NCBITAXON:9606	Yes	Species ID from NCBITAXON ontology ('notation' field in link at left)
Individual	String	Not applicable	1	Yes	Label to denote whether samples were derived from the same or different individuals
Tissue	Enumeration	http://bioportal.bioontology.org/ontologies/UBERON	0	Yes	Tissue source for the biological sample from UBERON ontology
UBERON ID	Enumeration	http://bioportal.bioontology.org/ontologies/UBERON/?p=classes	UBERON:6003624	Yes	Tissue ID for the biological sample from UBERON ontology
Subsample_1	String	Not applicable	9	No	Label to denote whether samples were derived from the same piece of tissue, more granular than Individual, less granular than samples themselves
Subsample_2	String	Not applicable	A	No	Label to denote whether samples were derived from the same piece of tissue, more granular than Individual and Subsample_1, less granular than samples themselves
Sample Type	Enumeration	1) Postmortem; 2) Surgical resection; 3) Biopsy; 4) 3D organoid; 5) 3D assembloid; 6) Primary cell line; 7) Immortalized cell line; 8) NA	Surgical resection	Yes	Type of biological sample
Sampling Strategy	Enumeration	1) Bulk; 2) Laser capture; 3) Serial section; 4) FACS; 5) Immunopanning; 6) Single cell; 7) Single nucleus	Bulk	Yes	Strategy for capturing tissue / cells from the biological sample
Laterality	Enumeration	1) L; 2) R; 3) NA	L	No	Side of organism from which the biological sample was taken
Sex	Enumeration	1) F; 2) M; 3) NA	F	No	Gender
Age	Numeric (integer or decimal)	Not applicable	21	No	Age of the individual who provided the sample
Age Unit	Enumeration	1) Hours; 2) Days in vitro (DIV); 3) Embryonic days; 4) Gestational weeks; 5) Post-conception weeks; 6) Postnatal days; 7) Postnatal weeks; 8) Postnatal months; 9) Years	Years	No	Age unit for the numeric value of Age
Developmental Epoch	Enumeration	1) Germinal; 2) Embryonic; 3) Early fetal; 4) Early mid-fetal; 5) Late mid-fetal; 6) Late fetal; 7) Neonatal and early infancy; 8) Late infancy; 9) Early childhood; 10) Middle and late childhood; 11) Adolescence; 12) Young adulthood; 13) Middle adulthood; 14) Late adulthood	Young adulthood	No	Developmental epochs and definitions borrowed from Sestan et al. 2011
Sample Preservation	Enumeration	1) Cryopreserved; 2) FFPE; 3) Flash frozen; 4) Fresh; 5) Fresh frozen; 6) RNAlater; 7) NA	Cryopreserved	No	How the tissue sample was preserved
Tissue Bank	Enumeration	1) UCSF Brain Tumor Center; 2) NA	UCSF Brain Tumor Center	No	Name of tissue bank that provided the sample, if applicable
Tissue Bank Accession ID	String	Not applicable	SF4945	No	Accession ID from the tissue bank that identifies the provided sample, if applicable
Cell Line	Enumeration	https://web.expasy.org/cellosaurus/	LN-229	No	For cell line samples, name of the cell line from Cellosaurus ontology
Cellosaurus ID	Enumeration	https://web.expasy.org/cellosaurus/	CVCL_0393	No	For cell line samples, cell line ID from Cellosaurus ontology
Disease	Enumeration	http://bioportal.bioontology.org/ontologies/MONDO	pilocytic astrocytoma	Yes	Disease for the biological sample from MONDO ontology
MONDO ID	Enumeration	http://bioportal.bioontology.org/ontologies/MONDO/?p=classes	MONDO:0016686	Yes	Disease ID for the biological sample from MONDO ontology
Age Dx	Numeric (integer or decimal)	Not applicable	18	No	For disease samples, age at diagnosis of the individual who provided the sample
Age Dx Unit	Enumeration	1) Hours; 2) Days in vitro (DIV); 3) Embryonic days; 4) Gestational weeks; 5) Post-conception weeks; 6) Postnatal days; 7) Postnatal weeks; 8) Postnatal months; 9) Years	Years	No	Age unit for the numeric value of Age.Dx
Developmental Epoch Dx	Enumeration	TBA	Young adult	No	For disease samples, developmental epoch at diagnosis of the individual who provided the sample; Developmental epochs and definitions borrowed from Sestan et al. 2011
Tumor Occurrence	Enumeration	1) Primary; 2) Secondary; 3) NA	Primary	No	Denotes whether sample is from original tumor (primary) or a derivative (secondary)
Tumor Recurrence Number	Numeric (integer)	Not applicable	0	No	Recurrence number of tumor sample (initial tumor = 0)
Tumor Grade	Enumeration	1) 1; 2) 2; 3) 3; 4) 4; 5) NA	1	No	If cancer sample, the grade of the tumor (mixed grades round up)
Tumor Subregion	Enumeration	1) Cellular tumor; 2) Infiltrating tumor; 3) Leading edge; 4) Peripheral region; 5) NA	Cellular tumor	No	Tumor subregion categories are borrowed in part from IvyGAP (https://glioblastoma.alleninstitute.org/)
Tumor Purity	Numeric (percent)	Not applicable	72	No	Percent of malignant cells in the sample
Mitotic Index	Numeric	Not applicable	24	No	Semi-standardized counts of dividing cells within microscopic fields of tumor sections
Necrosis Status	Enumeration	1) Y; 2) N; 3) NA	Y	No	Indicates whether a sample has extensive necrosis
Percent Necrosis	Numeric (integer or decimal)	Not applicable	80	No	Percent of cells that are necrotic
Vascular Proliferation	Enumeration	1) Y; 2) N; 3) NA	Y	No	Indicates whether a sample has extensive vascular proliferation
CIMP Status	Enumeration	1) NCIT:C19821; 2) WT; 3) NA	NCIT:C19821	No	CpG-island Methylator Phenotype (CIMP) is excess DNA methylation at CpG islands. Frequently occurs in some cancers.
MGMT Status	Enumeration	1) NCIT:C139588; 2) WT; 3) NA	NCIT:C139588	No	MGMT is a gene involved in DNA demethylation; it's promoter is often hypermethylated in cancer, which shuts down its expression and exacerbates genome-wide hypermethylation
…Mut	Enumeration	http://bioportal.bioontology.org/ontologies/SO/?p=classes http://bioportal.bioontology.org/ontologies/NCIT/?p=classes https://www.ncbi.nlm.nih.gov (ClinVar)	SO:0001743 NCIT:C172343 CLINVAR:156444	No	Type(s) of genetic mutations associated with samples, if any. "…" can be a gene symbol (e.g. EGFR) or a genomic region (e.g. chr1p). The # of …_Mut columns depends on the # of mutations that were genotyped in the samples. Mutations are annotated using SO (Sequence Ontology), NCIT (National Cancer Inst Thesaurus), or ClinVar (NCBI database of clinical variants). 'WT' = wild-type (normal).
... Mut_Source	String	Not applicable	Ceccarelli 2016	No	Indicates the source of a given mutation attribute (useful in the case of conflicting mutation calls)
..._Pheno	Enumeration	1) http://bioportal.bioontology.org/ontologies/HP; 2) WT; 3) NA	HP:1234	No	Variable. Other human phenotypes captured by HP (e.g. seizures, dementia, etc.).
KPSI	Numeric	Range: 0 - 100	80	No	Karnofsky Performance Status Index (functional impairment score)
ECOG	Numeric	Range: 0 - 5	0	No	Eastern cooperative oncology group score (functional impairment score)
Performance Status Scale Timing	Enumeration	1) Pre-adjuvant therapy; 2) Post-adjuvant therapy; 3) Preoperative; 4) NA	Pre-adjuvant therapy	No	For disease samples; Describes when a performance assessment was administered in the course of treatment for said disease (correctly corresponds to KPSI, ECOG)
Smoker Status	Enumeration	https://bioportal.bioontology.org/ontologies/NCIT/?p=classes	NCIT:C67147	No	Smoker status of the individual from which the sample is derived
..._Neoadj	Enumeration	1) https://bioportal.bioontology.org/ontologies/NCIT/?p=classes; 2) N; 3) NA	NCIT:C617	No	Specific treatments that an individual underwent prior to tissue collection; The # of …_Neoadj columns depends on the number treatment types recorded; "N" indicates the patient did not receive a given treatment, while "NA" indicates that this information is unknown
Neoadjuvant Treatment Status	Enumeration	1) Y; 2) N; 3) NA	Y	No	Binary indicator of whether a sample is derived from a patient that underwent treatment prior to tissue collection
Worksite	String	Not applicable	Mayo Clinic	No	Location where experiments were performed
Batch	String	Not applicable	1	No	Generalizable annotation for indicating which samples were processed together
Array ID	String	Not applicable	A018753	No	Microarray ID#
Array Position	String	Not applicable	B	No	Microarray position on slide
Hyb Date	Date	Not applicable	2007-10-04	No	Hybridization date (for microarray datasets)
RIN Score	Numeric (integer or decimal)	Not applicable	8.2	No	RNA Integrity Score
260/280 Ratio	Numeric (integer or decimal)	Not applicable	2.1	No	Sample quality metric (DNA or RNA)
260/230 Ratio	Numeric (integer or decimal)	Not applicable	2	No	Sample quality metric (DNA or RNA)
Accession ID	String	Not applicable	GSM1060025	No	Unique sample ID from external database such as GEO, ArrayExpress, or SRA
Relation	String	Text	TCGA-74-6573	No	Indicates that a sample or individual is shared between studies and should be provided as the original sample or case label (e.g. TCGA-74-6573, GTEX-QVJO)
GEO Relation	String	Text	GSM1060025	No	Indicates that a sample is shared between studies, and should be provided as a GEO sample accession ID
Index	Numeric (integer)	Not applicable	1	Yes	Sample index vector (1:no.samples); maps to column headers of datasets
Label	String	Not applicable	A.1.025	Yes	Unique sample label displayed in analytical outputs
Original Label	String	Not applicable	Glioma #1 tumor	No	Original sample label created by study's original authors

### Sheet: Analysis Attributes
Attribute	Attribute Type	Enumerated Values	Example	Required?	UI Screen Section	Description
Title	String	Not applicable	Labreche 2015 E-MTAB-2768 Gene Coexpression Analysis	Yes	Analysis Attributes	Brief descriptive title of Analysis
Omicon ID	String	Not applicable	OMICON.P.00001	Yes	Analysis Attributes	Omicon Analysis folder ID
Date Created	Date	Not applicable	2021-03-11	Yes	Analysis Attributes	Date of Analysis creation in Omicon
Description	String	Not applicable	FindModules was used to construct 35 covariation networks using all available features. Networks were constructed using the top 0.01% - 5% of Bicor similarities, with minimum module sizes ranging from 8 to 20 features. Modules were merged if eigengene correlations exceeded 0.85. Enrichment analysis was performed using Broad Inst. & Oldham Lab gene sets with TOPMODPOSBC & TOPMODPOSFDR module defin…	Yes	Analysis Attributes	Brief description of Analysis (note: let's start with a 1024 character limit).
Type	Enumeration	1) FM; 2) EA	FM|EA	Yes	Analysis Attributes	Type of Analysis, where 'Type' is an abbreviation of transformations employed, i.e. FM = find modules; EA = enrichment analysis, with multiple types separated by '|'
\	String	Not applicable	OMICON.DS.00001	Yes	Analysis Attributes	Input Dataset Omicon ID(s)
PubMed ID(s)	Numeric (integer)	Not applicable	16616334	No	Analysis Attributes	PubMed IDs associated with Analysis; clicking opens new browser window (see example)
Owner(s)	Enumeration	Individual names	Michael Oldham	Yes	Analysis Attributes	Person who created Analysis in Omicon
Owner History	Enumeration / dates	As above, with dates	Michael Oldham Since 01/01/20 Patrick Schupp Since 07/01/20	Yes	Analysis Attributes	People who have owned the Analysis and time frames
Analyst	Enumeration	Individual names	Patrick Schupp	Yes	Analysis Attributes	Person who performed the data analysis
Availability	Enumeration	See Dataset Attributes	Lab	Yes	Analysis Attributes	Sets accessibility of folder to different user groups
Notes	String	Not applicable	Module detection restricted to top 20K genes ranked by mean expression	No	Analysis Attributes	Any notes on Analysis, if desired
The following analysis screen section ("Datasets") will pull information for all datasets associated with an analysis:
Omicon ID	String	Not applicable	OMICON.DS.00001	See Dataset Attrs	Datasets	Omicon DS folder ID
Title	String	Not applicable	Labreche 2015 E-MTAB-2768	See Dataset Attrs	Datasets	Title of Dataset
Version	String	Not applicable	A.1.1.1	See Dataset Attrs	Datasets	The version of the Dataset being analyzed; clicking on version takes user to Attributes screen for that version of the Dataset
Analyte	Enumeration	See Dataset Attrs	mRNA	See Dataset Attrs	Datasets	The molecular species being analyzed
Platform	Enumeration	See Dataset Attrs	Affymetrix HGU133 Plus 2.0	See Dataset Attrs	Datasets	The technology platform used to quantify analyte abundance
The following analysis screen section ("Sample Attributes") will pull information for all samples associated with an analysis:
All Sample Attributes	Mixed	See Sample Attributes tab	Block chart	No	Sample Attributes	See Sample Attributes tab
